# GWAS and multi-omics uncover the *SLC6A3* locus for canine stranger-directed social anxiety and implicate *NRIP3* in dopaminergic network regulation

**DOI:** 10.64898/2026.08.10.744065

**Authors:** Huairen Zhao, Judong Li, Jing Li, Sinan Wang, Ye Liu, Yaoyue Wu, Fakun Zhang, Shurun Zhang, Kang Huang, Shihua Xue, Jiusheng Wan, Yun Yu, Ya-Ping Zhang

## Abstract

The social anxiety disorder (SAD) is one of the most common mental health disorders, often developing in adolescence. It can severely impair educational achievement, career progression, and social functioning. Certain individuals within the Chinese Kunming dog (CKD) population display spontaneous, SAD-like behaviors towards strangers, offering a valuable model for genetic investigation. Using whole-genome sequencing data, we conducted a genome-wide association study on this SAD-like behavior in 100 CKDs, identifying several genes previously linked to human psychiatric disorders. Notably, *SLC6A3* reached genome-wide significance, whereas *CADPS2* exceeded only the suggestive threshold and is therefore considered a network-supported candidate locus. By integrating weighted gene co-expression network analysis with public RNA-seq data from the VTA of 38 mice (after quality control), we further showed that *Slc6a3* and *Cadps2* are part of a co-expression network module associated with the dopamine system. These findings suggest that this specific module may play a functional role in the stranger-directed anxiety-related behaviours in CKDs. Furthermore, we identified *Nrip3* as a key candidate transcriptional coregulator in this specific module. Subsequent virus-mediated overexpression and behavioural experiments showed that *Nrip3* regulates gene expression within this network and induces a spectrum of behavioural alterations in mice, including social avoidance, anhedonia, and increased locomotor activity. Collectively, this study highlights the involvement of dopamine system genes in canine social anxiety and suggests *Nrip3* as an upstream regulator of *Slc6a3* associated with anxiety. The identification of conserved anxiety-related signatures between humans and dogs further supports the dog as a valuable translational model for psychiatric research.
