## Supplementary Tables for "GWAS and multi-omics uncover the *SLC6A3* locus for canine stranger-directed social anxiety and implicate *NRIP3* in dopaminergic network regulation"

### Sheet: Supplementary Table S1
Supplementary Table S1: Summary of the study cohort . The table details the 100 high-quality Kunming dogs (CKDs) included in the study . The cohort consists of 18 cases exhibiting SAD-like behavior and 82 behaviorally normal controls.
Process ID	ID	Sex	Is.Fearful
10	10	m	FALSE
12	12	m	TRUE
15	15	m	FALSE
16	16	m	FALSE
20	20	m	FALSE
22	22	m	FALSE
25	25	m	FALSE
27	27	m	FALSE
29	29	m	FALSE
33	33	m	FALSE
34	34	m	FALSE
37	37	m	FALSE
40	40	m	FALSE
41	41	m	FALSE
42	42	N/A	FALSE
45	45	m	FALSE
46	46	m	FALSE
49	49	m	FALSE
50	50	m	FALSE
52	52	N/A	TRUE
54	54	m	FALSE
55	55	m	FALSE
56	56	m	FALSE
59	59	m	TRUE
62	62	m	FALSE
69	69	m	FALSE
77	77	m	FALSE
78	78	m	FALSE
81	81	m	FALSE
82	82	m	FALSE
219	219	f	FALSE
220	220	f	FALSE
221	221	f	FALSE
222	222	f	FALSE
223	223	f	FALSE
224	224	f	FALSE
225	225	f	FALSE
226	226	f	FALSE
227	227	f	FALSE
228	228	f	FALSE
229	229	f	FALSE
230	230	f	FALSE
231	231	f	FALSE
233	233	f	FALSE
234	234	f	FALSE
235	235	f	FALSE
236	236	f	FALSE
237	237	f	FALSE
238	238	f	FALSE
240	240	f	FALSE
241	241	f	FALSE
242	242	f	FALSE
243	243	f	FALSE
244	244	f	FALSE
245	245	f	FALSE
246	246	f	FALSE
247	247	f	FALSE
248	248	f	FALSE
249	249	f	FALSE
250	250	f	TRUE
251	251	f	TRUE
252	252	f	TRUE
253	253	f	FALSE
254	254	f	FALSE
255	255	f	TRUE
256	256	f	TRUE
257	257	f	TRUE
258	258	f	TRUE
260	260	f	TRUE
261	261	f	FALSE
262	262	f	FALSE
263	263	f	FALSE
264	264	f	TRUE
265	265	f	FALSE
266	266	f	TRUE
267	267	f	FALSE
268	268	f	TRUE
269	269	f	FALSE
270	270	f	FALSE
CH4	740305	m	FALSE
CH1	8051884	m	FALSE
CH3	8057735	m	TRUE
CH6	8058750	m	TRUE
8082103	8082103	m	FALSE
CH2	8083229	m	FALSE
8084630	8084630	m	FALSE
8085000	8085000	N/A	FALSE
8087128	8087128	m	FALSE
CH7	8089663	m	FALSE
CH11	8090543	f	FALSE
CH8	8091419	m	TRUE
8091515	8091515	f	FALSE
CH13	8091897	m	FALSE
CH12	8094452	f	FALSE
CH9	8094969	f	FALSE
CH14	8095239	m	FALSE
CH5	8096560	m	FALSE
8097950	8097950	m	FALSE
CH10	8098637	f	FALSE
8099651	8099651	f	TRUE

### Sheet: Supplementary Table S2
Supplementary Table S2: Leave-one-case-out sensitivity analysis of the three lead SNPs. For each of the 18 case individuals, the individual was iteratively removed and the GEMMA linear mixed model (LMM) with sex and PC1–PC2 as covariates was re-run on the remaining 99 individuals. The lead SNP (Column 1), the removed case individual (Column 2), effect size β (Column 3), standard error (Column 4),…
Lead_SNP	Removed_case	Beta	SE	P_value	Direction
Chr14	12	-0.303973	0.055875	4.21e-07	Negative
Chr27	12	-0.383536	0.060928	9.73e-09	Negative
Chr34	12	-0.376267	0.063639	5.4e-08	Negative
Chr14	250	-0.285375	0.057587	3.18e-06	Negative
Chr27	250	-0.374428	0.064557	8.86e-08	Negative
Chr34	250	-0.368065	0.062249	5.39e-08	Negative
Chr14	251	-0.301176	0.055368	4.22e-07	Negative
Chr27	251	-0.382075	0.060989	1.12e-08	Negative
Chr34	251	-0.36867	0.061926	4.5e-08	Negative
Chr14	252	-0.291249	0.056382	1.34e-06	Negative
Chr27	252	-0.375543	0.062073	2.93e-08	Negative
Chr34	252	-0.397629	0.059475	1.62e-09	Negative
Chr14	255	-0.300022	0.056253	6.62e-07	Negative
Chr27	255	-0.381648	0.062565	2.34e-08	Negative
Chr34	255	-0.376507	0.060532	1.37e-08	Negative
Chr14	256	-0.285599	0.057432	2.96e-06	Negative
Chr27	256	-0.38055	0.061245	1.41e-08	Negative
Chr34	256	-0.40738	0.057647	2.75e-10	Negative
Chr14	257	-0.286108	0.057388	2.81e-06	Negative
Chr27	257	-0.378461	0.062239	2.55e-08	Negative
Chr34	257	-0.366491	0.065516	2.17e-07	Negative
Chr14	258	-0.276379	0.05811	7.11e-06	Negative
Chr27	258	-0.376617	0.062345	3.05e-08	Negative
Chr34	258	-0.367445	0.062862	7.26e-08	Negative
Chr14	260	-0.317359	0.054297	7.28e-08	Negative
Chr27	260	-0.408439	0.058025	3.13e-10	Negative
Chr34	260	-0.378384	0.059898	8.8e-09	Negative
Chr14	264	-0.281408	0.057846	4.6e-06	Negative
Chr27	264	-0.379547	0.061108	1.42e-08	Negative
Chr34	264	-0.398508	0.059014	1.19e-09	Negative
Chr14	266	-0.304735	0.054895	2.61e-07	Negative
Chr27	266	-0.373511	0.063213	5.49e-08	Negative
Chr34	266	-0.368072	0.065918	2.27e-07	Negative
Chr14	268	-0.287333	0.057299	2.5e-06	Negative
Chr27	268	-0.379708	0.061679	1.82e-08	Negative
Chr34	268	-0.379101	0.059392	6.52e-09	Negative
Chr14	52	-0.280022	0.056894	3.65e-06	Negative
Chr27	52	-0.3874	0.059723	4.06e-09	Negative
Chr34	52	-0.361671	0.063761	1.55e-07	Negative
Chr14	59	-0.300642	0.05626	6.34e-07	Negative
Chr27	59	-0.38664	0.06382	2.82e-08	Negative
Chr34	59	-0.376982	0.063764	5.41e-08	Negative
Chr14	8099651	-0.288602	0.057098	2.12e-06	Negative
Chr27	8099651	-0.399576	0.058768	9.59e-10	Negative
Chr34	8099651	-0.374747	0.061998	3e-08	Negative
Chr14	CH-03	-0.300653	0.056258	6.33e-07	Negative
Chr27	CH-03	-0.386663	0.063823	2.82e-08	Negative
Chr34	CH-03	-0.377	0.063759	5.39e-08	Negative
Chr14	CH-06	-0.313728	0.054418	1.03e-07	Negative
Chr27	CH-06	-0.387328	0.059412	3.5e-09	Negative
Chr34	CH-06	-0.375356	0.061289	2.1e-08	Negative
Chr14	CH-08	-0.281621	0.057761	4.4e-06	Negative
Chr27	CH-08	-0.399325	0.059588	1.51e-09	Negative
Chr34	CH-08	-0.370227	0.062312	4.75e-08	Negative
Chr14	Full	-0.305941	0.056612	4.82e-07	Negative
Chr27	Full	-0.393646	0.061011	4.61e-09	Negative
Chr34	Full	-0.383831	0.061944	1.48e-08	Negative

### Sheet: Supplementary Table S3
Supplementary Table S3: Permutation testing of the three lead SNPs. For each lead SNP, the chromosome and position (Columns 1–3), variant alleles (Column 4), P-value from the primary GEMMA linear mixed model (LMM) with sex and PC1–PC2 as covariates (Column 5), empirical permutation P-value (Column 6), number of permutations (Column 7), and significance status (Column 8) are reported. EMP2 values …
Chromosome	Lead_SNP	Position	Variant	P_GEMMA_LMM	EMP2_permutation	Permutations	p<0.05
Chr14	14:60568528	14:60568528	T>A	4.82e-07	0.5811	100000	No
Chr27	27:41884782	27:41884782	G>GAGAC(ins)	4.61e-09	0.2824	100000	No
Chr34	34:11354207	34:11354207	G>A	1.48e-08	0.01337	100000	Yes

### Sheet: Supplementary Table S4
Supplementary Table S4 Effect sizes of the three lead SNPs. For each lead SNP, the chromosome, rsID and genomic position (Columns 1–3), reference and alternate alleles (Columns 4–5), effect size β and standard error from the primary GEMMA linear mixed model (LMM) with sex and PC1–PC2 as covariates (Columns 6–7), 95% confidence interval of β (Columns 8–9), Wald P-value (Column 10), alternate allel…
Chromosome	Lead_SNP	Position	REF	ALT	Beta	SE	95CI_lower	95CI_upper	P_wald	Case_ALT_freq	Control_ALT_freq	Fold_change
Chr14	rs1460568528	14:60568528	T	A	-0.3059	0.0566	-0.4168	-0.195	4.82e-07	0.8333	0.378	2.2
Chr27	rs2741884782	27:41884782	G	GAGAC(ins)	-0.3936	0.061	-0.5132	-0.274	4.61e-09	0.5278	0.1341	3.94
Chr34	rs3411354207	34:11354207	G	A	-0.3838	0.0619	-0.5051	-0.2625	1.48e-08	0.5556	0.1098	5.06

### Sheet: Supplementary Table S5
Supplementary Table S5: Pairwise correlations among dopamine-related genes in dopaminergic neurons. This file contains pairwise Pearson and Spearman correlation coefficients among Slc18a2, Ddc, Slc6a3, Cadps2, Drd2, Syt1 and Nrxn3. Correlations were calculated from raw single-cell expression counts. The analysis was performed in the annotated dopaminergic neuron subset. Each row represents one ge…
gene_1	gene_2	pearson_r	spearman_rho	n_cells
Slc18a2	Ddc	0.927565026373556	0.909483996750901	3353
Slc18a2	Slc6a3	0.9513569845257683	0.9412327958869898	3353
Slc18a2	Cadps2	0.7126392879920029	0.7962761574782863	3353
Slc18a2	Drd2	0.8733426916501781	0.7712889866976372	3353
Slc18a2	Syt1	0.9033769619555312	0.8810249288025677	3353
Slc18a2	Nrxn3	0.8451908753494728	0.8574166368160812	3353
Ddc	Slc6a3	0.9463974903580864	0.893025962305068	3353
Ddc	Cadps2	0.7022473221809147	0.765703652013116	3353
Ddc	Drd2	0.870101228522022	0.8090459113650259	3353
Ddc	Syt1	0.8987569025166987	0.8880230393901606	3353
Ddc	Nrxn3	0.8525444971284266	0.8532333093076997	3353
Slc6a3	Cadps2	0.6521222542407094	0.763150942949295	3353
Slc6a3	Drd2	0.8815526591698442	0.7831431699504788	3353
Slc6a3	Syt1	0.8861403592457883	0.889267536900339	3353
Slc6a3	Nrxn3	0.8128583457801437	0.8474338726222044	3353
Cadps2	Drd2	0.6389474794345567	0.6433497348804229	3353
Cadps2	Syt1	0.7401054046535176	0.7591943102806488	3353
Cadps2	Nrxn3	0.7917530651381925	0.7563428330662779	3353
Drd2	Syt1	0.8497194980401352	0.8394298084405428	3353
Drd2	Nrxn3	0.8094570585035786	0.7912373394159582	3353
Syt1	Nrxn3	0.8909646228109697	0.9059676388195453	3353

### Sheet: Supplementary Table S6
Supplementary Table S5 : The mouse whole-brain spatial transcriptomic data was enhanced using gsMap, and dopaminergic (DA) neurons within the SN/VTA regions were extracted to calculate the Pearson correlation coefficients and P-values for top 100 genes in these cells. The Cadps2 gene ranked 47th (r = 0.50); additionally, the Nrip3 ranked 2nd (r = 0.67).
	r	p
Slc6a3	0.9999999999999999	0
Cplx1	0.7387183193369016	3.6665321386628057e-149
Nrip3	0.6697043505650161	5.373674516558394e-113
Rab3c	0.6554175932397563	1.0665216488126526e-106
Plcxd2	0.6551465611210099	1.393570010942586e-106
Map1b	0.6209454999157327	7.850103102402972e-93
Ldhb	0.614976183456668	1.3268739741466009e-90
Mapk9	0.6044829548181458	8.422618532665108e-87
Sncg	0.5971561114257958	3.1461154582671036e-84
Mef2a	0.5892918211163811	1.5345051200188258e-81
Drd2	0.5876128449680698	5.628101778248584e-81
Cdk14	0.5838248042080783	1.0272257366797827e-79
Rab6b	0.577377741623529	1.3200482475163312e-77
Cplx2	0.5662538436523252	4.4765844124924694e-74
Ddc	0.5641083065965982	2.072598971458601e-73
Ndrg4	0.5632919880622422	3.7022670661939574e-73
App	0.5622554746290096	7.71565010786689e-73
Serpine2	0.5595704352714517	5.108103696031258e-72
Ndufv1	0.5547271032492538	1.479675303629587e-70
Col25a1	0.5509159949560405	2.0125102089917534e-69
Hspa8	0.550496864849456	2.6761670067570317e-69
Vti1b	0.5422906513805089	6.545784948198004e-67
Msi2	0.5394769459847271	4.1669095446240734e-66
Dlk1	0.5381294272089578	1.0048577389319361e-65
Ywhah	0.5377409486787601	1.2941803948702158e-65
Nme7	0.5365670856765671	2.774468880500747e-65
Slc18a2	0.5365057646252913	2.8869860765223995e-65
Nme1	0.5327884781208757	3.165455523364381e-64
Rap1gds1	0.5297738304825452	2.15968399124567e-63
B3gat2	0.5273006372334348	1.0287431096463658e-62
Dzip3	0.5270654413126052	1.192570802720278e-62
Clstn2	0.5260884900400598	2.2005078915773645e-62
Eif4g2	0.525890066774316	2.4914411226069405e-62
Cltc	0.5251088940208095	4.058931488779303e-62
Syt1	0.5198381501386041	1.0573298081013534e-60
Lix1	0.5183707937759243	2.593923881620726e-60
Arl6ip1	0.5181788265229165	2.916118578671169e-60
Magee1	0.5177652942960803	3.7517207725411425e-60
Serinc1	0.5130935186750633	6.310016901425411e-59
Tubb3	0.5117328505830635	1.423906146982498e-58
Eno1	0.5105350915306309	2.9059919973917605e-58
Fam204a	0.5081981827799789	1.1593724183797049e-57
Dnm3	0.5075523468109104	1.6961985710301455e-57
Map7d2	0.5061402462931202	3.8865742034036725e-57
Rnf4	0.505006885761669	7.539789740701214e-57
Acsl4	0.5030533385478303	2.3490200807324374e-56
Atp5f1b	0.49948680342695523	1.835266903592415e-55
Cadps2	0.4994657492266914	1.857541216087408e-55
Nudt21	0.49883841387916744	2.659989352968783e-55
Satb1	0.49817579958533076	3.883641769795659e-55
Uqcrq	0.49774252589759127	4.971829839076949e-55
Adamtsl1	0.4962387178575327	1.168587623928484e-54
Fndc7	0.49555121334563057	1.7247445378955936e-54
Ndnf	0.4923299216143839	1.0562358540070833e-53
Vps9d1	0.491226956362162	1.9557660766613465e-53
Vdac1	0.49089102911930627	2.358369185043866e-53
Cpne7	0.4889612090183092	6.884672438466169e-53
Mllt11	0.48863270352511606	8.256365184313147e-53
Ak1	0.4885715146020303	8.540370902235942e-53
Gatad1	0.48656016624448317	2.5860075551158576e-52
Rnf11	0.4864088258159726	2.809984241492291e-52
Psma2	0.48258113633937616	2.265186494736557e-51
Coq2	0.4820726974805335	2.9829156631225e-51
Apba1	0.48131287082847635	4.496827302033794e-51
Vsnl1	0.4790130036223854	1.5479634919359591e-50
Rbms3	0.4772701642035983	3.925325203933146e-50
En1	0.47567422028171347	9.159888848090798e-50
Rab3a	0.4742130142471951	1.9821393114603574e-49
Nefh	0.4741408014544084	2.0590168963331133e-49
Micu3	0.4735196984893659	2.855189275263223e-49
Robo2	0.4732821714518095	3.2348411061964914e-49
Clptm1l	0.4722823012272006	5.46533611596135e-49
Nos1ap	0.47206937707915697	6.109733847330628e-49
Lbh	0.47081718494046937	1.1749019370557437e-48
Myo5a	0.47023937823298967	1.5872428520446085e-48
Pex5l	0.4698554375498708	1.9378224652522167e-48
Hnrnpm	0.46884614524577317	3.27059054471403e-48
Rcan2	0.4668293809341257	9.259130905516013e-48
Haus2	0.4664903241332805	1.1021852706459364e-47
Zbtb9	0.4663803446829653	1.1662347983853754e-47
Kcnh2	0.4657963260479938	1.573635680342432e-47
Pgp	0.46538369546662894	1.9439530298474605e-47
Epha5	0.4647127989839379	2.739339325332874e-47
Atp5if1	0.4643139109467382	3.3577982342152887e-47
Pgm2l1	0.4642443610589798	3.4790248691074857e-47
Grhpr	0.4632367000922029	5.810616345623028e-47
Cct3	0.4611452910767395	1.6757282100204252e-46
Crip2	0.46103207325708573	1.774245157461046e-46
Tcf25	0.4605033202733839	2.3161085872916858e-46
Atp5f1a	0.46039912389291576	2.440865331310394e-46
Arel1	0.4600432912977882	2.9194116974349845e-46
Rtn1	0.46002052379160074	2.953024533708208e-46
Mrpl47	0.45857775479378216	6.0891681264012175e-46
Nupr2	0.4585388044299261	6.2090051668342996e-46
Cct8	0.4576829556138427	9.521935062317291e-46
Hcfc1r1	0.4565332541453136	1.687951945972438e-45
Wdfy3	0.45500536017438403	3.600126001828395e-45
Mdfi	0.4537253976352955	6.770384467638724e-45
Pnmt	0.4537253976352955	6.770384467638724e-45
Melk	0.4537253976352955	6.770384467638724e-45
Timm29	0.45283954578623375	1.0465725319898757e-44

### Sheet: Supplementary Table S7
Supplementary Table S7: Detailed statistical reporting for mouse behavioral outcomes
Assay	Endpoint	Endpoint role	Phase / condition	Adjustment	Group A	n A	Mean A	SD A	SEM A	Group B	n B	Mean B	SD B	SEM B	Mean difference (B - A)	Difference SEM	95% CI low	95% CI high	Statistical test	t	df	P value	Eta squared	Hedges g (B - A)	Significance	Notes	FDR-adjusted P value
3D behavior	Speed	Primary	Light phase	None	OE	15	72.02			CTR	15	53.91			-18.11	4.144	-26.7	-9.518	Two-tailed unpaired t test with Welch's correction	4.37	22.14	0.0002	0.463		***	Group-specific SD and SEM were not available from the Prism summary output provided; the mean-difference SEM and 95% CI are reported.	0.0014
3D behavior	Movement energy	Primary	Light phase	None	OE	15	2.622			CTR	15	1.965			-0.6563	0.1467	-0.9603	-0.3523	Two-tailed unpaired t test with Welch's correction	4.474	22.31	0.0002	0.4729		***	Group-specific SD and SEM were not available from the Prism summary output provided; the mean-difference SEM and 95% CI are reported.	0.0014
3D behavior	Total distance	Primary	Light phase	None	OE	15	221			CTR	15	150.3			-70.66	13.95	-99.92	-41.4	Two-tailed unpaired t test with Welch's correction	5.064	18.53	0.0001	0.5806		****	The Prism output reported P < 0.0001; 0.0001 was used as a conservative upper-bound value for BH-FDR calculation. Group-specific SD and SEM were not available from the Prism summary output provided.	0.0014
OFT	Center-zone entries	Secondary	Light phase	OFT-speed-adjusted value	OE	15	5.94	3.34	0.86	CTR	14	7.49	3.23	0.86	1.55		-0.95	4.06	Two-tailed unpaired t test with Welch's correction	1.274	26.96	0.2136	0.0568	0.46	ns	Speed-adjusted values derived using OFT speed as the locomotor covariate.	0.4078
OFT	Center-zone time (s)	Secondary	Light phase	OFT-speed-adjusted value	OE	15	6.2	4.34	1.12	CTR	14	6.14	4.82	1.29	-0.05		-3.56	3.46	Two-tailed unpaired t test with Welch's correction	-0.03	26.19	0.9765	0	-0.01	ns	Speed-adjusted values derived using OFT speed as the locomotor covariate.	0.9954
OFT	Immobility time (s)	Secondary	Light phase	OFT-speed-adjusted value	OE	15	72.54	7.79	2.01	CTR	14	71.14	14.39	3.85	-1.4		-10.46	7.66	Two-tailed unpaired t test with Welch's correction	-0.322	19.72	0.7506	0.0052	-0.12	ns	Speed-adjusted values derived using OFT speed as the locomotor covariate.	0.8757
EPM	Open-arm distance travelled	Primary	Light phase	OFT-speed-adjusted value	OE	15	3672.4	2922.25	754.52	CTR	13	5699.05	2162.04	599.64	2026.65		43.42	4009.88	Two-tailed unpaired t test with Welch's correction	2.103	25.43	0.0455	0.1481	0.76	*	Primary mouse behavioral endpoint; speed-adjusted values derived using OFT speed as the locomotor covariate.	0.1062
EPM	Open-arm entries	Secondary	Light phase	OFT-speed-adjusted value	OE	15	7.59	3.53	0.91	CTR	13	8.63	3.2	0.89	1.05		-1.57	3.66	Two-tailed unpaired t test with Welch's correction	0.823	25.94	0.4181	0.0254	0.3	ns	Speed-adjusted values derived using OFT speed as the locomotor covariate.	0.6038
EPM	Open-arm speed	Primary	Light phase	OFT-speed-adjusted value	OE	15	52.47	19.46	5.02	CTR	13	71.36	9.05	2.51	18.89		7.19	30.59	Two-tailed unpaired t test with Welch's correction	3.363	20.38	0.003	0.3569	1.18	**	Primary mouse behavioral endpoint; speed-adjusted values derived using OFT speed as the locomotor covariate.	0.0158
EPM	Open-arm time (s)	Secondary	Light phase	OFT-speed-adjusted value	OE	15	67.05	36.99	9.55	CTR	13	79.45	28.44	7.89	12.4		-13.08	37.87	Two-tailed unpaired t test with Welch's correction	1.001	25.67	0.3262	0.0376	0.36	ns	Speed-adjusted values derived using OFT speed as the locomotor covariate.	0.5269
Three-chamber social test	Phase 2 social preference entry index	Secondary	Social approach phase	None	OE	15	0.0283			CTR	14	-0.0024			-0.0307	0.0749	-0.185	0.1236	Two-tailed unpaired t test with Welch's correction	0.41	25.1	0.6853	0.0067		ns	Prism summary did not provide group SD/SEM; difference SEM and eta squared are reported.	0.8465
Three-chamber social test	Phase 2 social preference time index	Secondary	Social approach phase	None	OE	15	-0.1994			CTR	14	0.0747			0.2741	0.1034	0.0619	0.4864	Two-tailed unpaired t test with Welch's correction	2.652	26.64	0.0133	0.2088		*	Prism summary did not provide group SD/SEM; difference SEM and eta squared are reported.	0.0435
Three-chamber social test	Phase 3 social novelty preference entryindex	Secondary	Social novelty phase	None	OE	15	-0.1674			CTR	14	-0.2838			-0.1164	0.0752	-0.2709	0.038	Two-tailed unpaired t test with Welch's correction	1.547	26.78	0.1335	0.0821		ns	Prism summary did not provide group SD/SEM; difference SEM and eta squared are reported.	0.2804
Three-chamber social test	Phase 3 social novelty preference time index	Secondary	Social novelty phase	None	OE	15	-0.1622			CTR	14	-0.2184			-0.0563	0.1061	-0.274	0.1615	Two-tailed unpaired t test with Welch's correction	0.5303	26.86	0.6003	0.0104		ns	Prism summary did not provide group SD/SEM; difference SEM and eta squared are reported.	0.7879
Tail suspension test	Struggling count	Secondary	Light phase	None	OE	15	42.67			CTR	14	42.64			-0.0238	4.08	-8.414	8.366	Two-tailed unpaired t test with Welch's correction	0.0058	25.77	0.9954	0		ns	Prism summary did not provide group SD/SEM; difference SEM and eta squared are reported.	0.9954
Tail suspension test	Struggling time	Secondary	Light phase	None	OE	15	109.7			CTR	14	99.24			-10.45	13.07	-37.3	16.41	Two-tailed unpaired t test with Welch's correction	0.7994	26.11	0.4313	0.0239		ns	Prism summary did not provide group SD/SEM; difference SEM and eta squared are reported.	0.6038
Sucrose preference test	Sucrose preference index	Secondary	Stage 1, dark phase	None	OE	15	0.7103			CTR	14	0.8757			0.1654	0.0757	0.0044	0.3265	Two-tailed unpaired t test with Welch's correction	2.184	15.44	0.0447	0.2362		*	Each stage represents a 12-hour interval; Prism summary did not provide group SD/SEM.	0.1062
Sucrose preference test	Sucrose preference index	Secondary	Stage 2, light phase	None	OE	15	0.6388			CTR	14	0.6983			0.0595	0.055	-0.0556	0.1747	Two-tailed unpaired t test with Welch's correction	1.082	18.9	0.2928	0.0584		ns	Each stage represents a 12-hour interval; Prism summary did not provide group SD/SEM.	0.5124
Sucrose preference test	Sucrose preference index	Secondary	Stage 3, dark phase	None	OE	15	0.7998			CTR	14	0.9121			0.1123	0.0396	0.0291	0.1956	Two-tailed unpaired t test with Welch's correction	2.835	18.01	0.011	0.3084		*	Each stage represents a 12-hour interval.	0.0435
Sucrose preference test	Sucrose preference index	Secondary	Stage 4, light phase	None	OE	15	0.6448			CTR	14	0.654			0.0092	0.0378	-0.0685	0.0869	Two-tailed unpaired t test with Welch's correction	0.2435	26.48	0.8095	0.0022		ns	Each stage represents a 12-hour interval.	0.8947
Sucrose preference test	Sucrose preference index	Secondary	Overall test period	None	OE	15	0.7158			CTR	14	0.8152			0.0994	0.0368	0.0222	0.1767	Two-tailed unpaired t test with Welch's correction	2.702	18.08	0.0145	0.2877		*	Overall value summarizes the four 12-hour intervals.	0.0435

### Sheet: Supplementary Table S8
Supplementary Table S8: Software and package versions used in this study.
Analysis area	Software or package	Version	Use in this study
Whole-genome sequencing / variant calling	BaseNumber	v1.0.4.0	Read alignment and variant-calling workflow for WGS data
GWAS quality control and population structure	PLINK	v1.9	Variant and sample quality control, LD pruning, heterozygosity filtering, IBD/relatedness analyses, and PCA preparation
GWAS association testing	GEMMA	v0.98.5	Linear mixed model GWAS and genomic relationship matrix-based modeling
Single-cell transcriptomic analysis	Scanpy	v1.10.2	Single-cell preprocessing, clustering, visualization, and cell-type annotation
Spatial transcriptomic mapping	gsMap	v1.72.3	Gene spatial score calculation and spatial expression correlation analysis in SNc/VTA
In silico perturbation analysis	scTenifoldKnk	v1.0.2	Virtual perturbation analysis of Slc6a3 and Cadps2 in annotated dopaminergic neurons
Mouse VTA WGCNA	WGCNA	v1.72-5	Weighted gene co-expression network analysis of mouse VTA bulk RNA-seq data
Functional enrichment analysis	clusterProfiler	v4.4.3	GO and KEGG over-representation analyses using analysis-specific background gene sets
Protein-protein interaction network	STRING	v12.0	PPI network retrieval and annotation
Network visualization	Cytoscape	v3.10.4	Visualization and topological analysis of PPI/co-expression networks
RNA-seq quality control	fastp	v0.23.2	Adapter trimming and read-level quality control
RNA-seq alignment	STAR	v2.7.10a	Alignment of RNA-seq reads to the reference genome
RNA-seq quantification	featureCounts	v2.0.8	Generation of raw gene-level count matrices
Differential expression analysis	DESeq2	v1.46.0	Differential expression analysis using design = ~group
Statistical analysis / plotting	GraphPad Prism	v10	Behavioral and molecular statistical tests and graph preparation
Behavioral video tracking	VisuTrack	v3.0	Video tracking for conventional mouse behavioral assays
3D behavioral analysis	BehaviorAtlas Capture Mouse	v2.0.2	High-dimensional 3D behavioral feature extraction and analysis
	BehaviorAtlas Analyzer Mouse	v2.2.0
	BehaviorAtlas Explorer Mouse	v1.2.5

### Sheet: Supplementary Table S9
Supplementary Table S9: Cross-species conservation information for SLC6A3, CADPS2, and NRIP3.
Gene	Human Ensembl gene ID	Human protein ID (representative exported isoform)	Dog gene symbol	Dog Ensembl gene ID	Dog protein/transcript ID	Human-Dog homology type	Human-Dog orthology confidence	Human-to-Dog identity (%)	Dog-to-Human identity (%)	Mouse gene symbol	Mouse Ensembl gene ID	Mouse protein/transcript ID	Human-Mouse homology type	Human-Mouse orthology confidence	Human-to-Mouse identity (%)	Mouse-to-Human identity (%)
SLC6A3	ENSG00000142319	ENSP00000270349	SLC6A3	ENSCAFG00845025384	ENSCAFP00845035203	ortholog_one2one	1	83.5165	85.8064	Slc6a3	ENSMUSG00000021609	ENSMUSP00000022100	ortholog_one2one	1	93.6995	93.5484
CADPS2	ENSG00000081803	ENSP00000398481	CADPS2	ENSCAFG00845014715	ENSCAFP00845020847	ortholog_one2one	1	86.7138	85.108	Cadps2	ENSMUSG00000017978	ENSMUSP00000111015	ortholog_one2one	1	95.6487	93.287
NRIP3	ENSG00000175352	ENSP00000512847	NRIP3	ENSCAFG00845012754	ENSCAFP00845017779	ortholog_one2one	1	95	94.6058	Nrip3	ENSMUSG00000034825	ENSMUSP00000033331	ortholog_one2one	1	93.3333	92.9461

### Sheet: Supplementary Table S10
Supplementary Table S10: Significantly differentially expressed genes after Nrip3 knockdown. Genes were identified using DESeq2 with thresholds of padj < 0.05 and |log2 fold change| > 1. A total of 35 genes were detected, including 5 upregulated and 30 downregulated genes.
Gene	baseMean	log2FoldChange	lfcSE	stat	pvalue	padj	significant
Slc6a3	11305.3	-3.5593	0.474923	-7.49448	6.65639e-14	1.09819e-09	Significant
Aldh1a7	133.045	-2.52006	0.340078	-7.41024	1.26069e-13	1.09819e-09	Significant
Cd24a	559.926	1.8085	0.255605	7.07536	1.49066e-12	8.65677e-09	Significant
Pitx3	124.975	-3.03933	0.456949	-6.65136	2.90399e-11	1.26483e-07	Significant
Fgf20	38.9399	-3.25511	0.518991	-6.272	3.56451e-10	1.24202e-06	Significant
Ret	6994.25	-1.89452	0.311568	-6.0806	1.19735e-09	3.47672e-06	Significant
Srpx2	146.716	-1.65637	0.274237	-6.03991	1.54202e-09	3.83788e-06	Significant
Gucy2c	338.184	-2.36458	0.399418	-5.92007	3.21799e-09	7.00798e-06	Significant
Tcf7l2	1239.58	-2.87627	0.497583	-5.78048	7.44881e-09	1.44192e-05	Significant
Sema3a	248.307	1.76416	0.327041	5.3943	6.87899e-08	0.0001152	Significant
Ntf3	73.3575	-2.17616	0.407532	-5.33986	9.30188e-08	0.00013505	Significant
Rspo3	175.152	1.07513	0.210019	5.11918	3.06869e-07	0.00038188	Significant
C1ql2	1822.24	-2.42821	0.494301	-4.91241	8.99647e-07	0.00102132	Significant
Col24a1	250.978	-1.01906	0.208834	-4.87977	1.06207e-06	0.00108844	Significant
Drd2	1078.18	-1.85335	0.395783	-4.68275	2.83051e-06	0.00246566	Significant
Rreb1	2122.35	-1.2132	0.261348	-4.64209	3.44902e-06	0.00264322	Significant
Kcnc2	3671.94	-1.07223	0.2311	-4.6397	3.48912e-06	0.00264322	Significant
Slc39a4	124.442	-2.28355	0.492177	-4.63968	3.48949e-06	0.00264322	Significant
Kcns3	594.096	-1.19324	0.261828	-4.55736	5.18017e-06	0.00376037	Significant
Chrna4	3556.86	-1.36328	0.306837	-4.44301	8.87089e-06	0.00572403	Significant
Nrip3	23953.7	2.65646	0.613946	4.32685	1.51254e-05	0.00864015	Significant
Nccrp1	62.948	-2.20759	0.511444	-4.31638	1.58612e-05	0.00864015	Significant
Ankk1	15.4732	-3.13756	0.726916	-4.31625	1.58699e-05	0.00864015	Significant
Ndnf	948.409	-1.02525	0.242116	-4.23455	2.29015e-05	0.0120906	Significant
Th	6544.24	-2.76679	0.657098	-4.21062	2.54673e-05	0.0130498	Significant
Wnt10b	42.0614	-2.12506	0.50924	-4.17301	3.00608e-05	0.0149634	Significant
Chrna5	264.015	-2.24919	0.542654	-4.14481	3.40101e-05	0.016459	Significant
Sv2c	1836.16	-1.02774	0.248652	-4.13323	3.57702e-05	0.0168429	Significant
Tcf24	54.2161	3.77588	0.936339	4.03259	5.51643e-05	0.023777	Significant
Chrna6	1854.4	-2.81993	0.699866	-4.02925	5.59555e-05	0.023777	Significant
Tfap2d	36.5346	-4.10005	1.02732	-3.99103	6.57872e-05	0.0266545	Significant
Chrnb3	846.87	-2.63902	0.668298	-3.94886	7.8523e-05	0.0304006	Significant
Exph5	140.526	-1.26017	0.324721	-3.88078	0.00010412	0.0370201	Significant
C230034O21Rik	47.7839	-1.23341	0.321019	-3.84216	0.00012195	0.0423981	Significant
Kcnd3	3918.83	-1.04004	0.275208	-3.77909	0.0001574	0.0485271	Significant
